# Viral receptor profiles of masked palm civet revealed by single-cell transcriptomics

**DOI:** 10.1101/2021.07.20.452903

**Authors:** Dongsheng Chen, Zhihua Ou, Haoyu Wang, Yanan Zhang, Jiacheng Zhu, Fuyu An, Jinqian Xu, Xiangning Ding, Peiwen Ding, Lihua Luo, Weiying Wu, Qiuyu Qin, Yanan Wei, Wandong Zhao, Zhiyuan Lv, Tianming Lan, Meiling Li, Wensheng Zhang, Huan Liu, Yan Hua

**Affiliations:** BGI-Shenzhen, Shenzhen 518083, China; Shenzhen Key Laboratory of Unknown Pathogen Identification, BGI-Shenzhen, Shenzhen 518083, China; College of Life Sciences, University of Chinese Academy of Sciences, Beijing 100049, China; Tsinghua-Berkeley Shenzhen Institute, Tsinghua University, Shenzhen, China; Guangdong Provincial Key Laboratory of Silviculture, Protection and Utilization, Guangdong Academy of Forestry, Guangzhou 510520, China; School of Basic Medicine, Qingdao University, Qingdao 266071, China; School of Basic Medical Sciences, Binzhou Medical University, No. 346, Guanhai Road, Laishan District, Yantai City, Shandong, China

## Abstract

Civets are small mammals belonging to the family *Viverridae*. The masked palm civets (*Paguma larvata*) served as an intermediate host in the bat-to-human transmission of severe acute respiratory syndrome coronavirus (SARS-CoV) in 2003^1^. Because of their unique role in the SARS outbreak, civets were suspected as a potential intermediate host of SARS-CoV-2, the etiological pathogen of the COVID-19 pandemic. Besides their susceptibility to coronaviruses, civets can also be infected by other viruses, such as canine distemper viruses^2^, parvoviruses^3^, influenza viruses^4^, etc. Regarding the ecological and economical role of civets, it is vital to evaluate the potential threats from different pathogens to these animals. Receptor binding is a necessary step for virus entry into host cells. Understanding the distribution of receptors of various viruses provides hints to their potential tissue tropisms. Herein, we characterized the cell atlas of five important organs (the frontal lobe, lung, liver, spleen and kidney) of masked palm civets (*Paguma larvata*) and described the expression profiles of receptor associated genes of 132 viruses from 25 families, including 16 viruses from 10 families reported before that can attack civets and 116 viruses with little infection record.
