## Supplemental Table 1 for "Viral receptor profiles of masked palm civet revealed by single-cell transcriptomics"

### Sheet: Sheet1
Frontal lobe	Smooth muscle cells	LAMA2
	Oligodendrocytes progenitor cells	VCAN
		PDGFRA
	Oligodendrocytes	MBP
		MOG
	Microglia	BLNK
		HAVCR2
	Inhibitory Neurons	GAD1
	Excitatory Neurons	SNAP25
		SLC17A5
	Endothelial cells	EPAS1
		VWF
		HMCN1
		PTPRB
		FLI1
	Astrocytes	SLC1A2
		SLC1A3
		GFAP
		GJA1
Lung	Pulmonary alveolar type I	CYP4B1
		SEMA3E
	Pulmonary alveolar type II	CD36
		ETV5
		LAMP3
	Ciliated cells	CCDC39
		CCDC78
		CCDC181
	Endothelial cells	VWF
		ADGRL4
		CALCRL
		NOSTRIN
		PECAM1
		PTPRB
		RASGRP3
		DLL4
	Epithelial cells	KIF15
		KIF20B
		ITGA4
	Fibroblasts	EHF
		PDGFRA
		MGP
		PKHD1L1
	Macrophages	DAB2
		MRC1
		MSR1
Liver	Cholangiocytes	CFTR
		KRT7
		KRT8
	Hepatic stellate cells	HGF
		RELN
		RSPO3
		VIPR1
	Hepatocytes	ABCD3
		ACSS2
		G6PC
		GHR
		HMGCS1
	Immune cells	PTPRC
	Liver sinusoidal endothelial cells	F8
		KDR
		PECAM1
		STAB2
Spleen	B cells	BACH2
		BANK1
		BCL11A
		BLNK
		KLHL6
		LRMP
		SMAP2
	Dendritic cells	CD74
		LCP2
	Endothelial cells	PTPRB
		TEK
		VEGFC
		VWF
	Fibroblasts	ACTA2
		NEXN
	Macrophages	CD200
		SLCO2B1
	Naive T cells	LEF1
	Neural cells	GAB1
		SCN9A
	Natural killer cells	ANXA1
	T cells	NRP1
	T follicular helper cells	ICOS
	Regulatory T cells	IL12RB2
		ITGA4
Kidney	Proximal tubule cells	SLC34A1
		PDZK1
		SORD
	Pericytes	PAX8
	loop of Henle cells	SLC12A1
	Podocytes	CD2AP
		NPHS1
		NPHS2
	Collecting duct intercalated cells	ATP6V1G3
	Endothelial cells	ADGRL4
		KDR
		PECAM1
		TEK
	Collecting duct principal cells	GATA3
		AQP2
	Distal convoluted tubule cells	SLC12A3
		WNK4
